# Patient phenotypes and their relation to TNFα signaling and immune cell composition in critical illness and autoimmune disease

**DOI:** 10.1101/2023.10.30.564631

**Authors:** Vinod Krishna, Homayon Banie, Nádia Conceição-Neto, Yoshihiko Murata, Inge Verbrugge, Vladimir Trifonov, Roxana Martinez, Vasumathy Murali, Yu-Chi Lee, Richard D May, Isabel Nájera, Andrew Fowler, Chris Ka Fai Li

## Abstract

**Rationale:** TNFα inhibitors have shown promise in reducing mortality in hospitalized COVID-19 patients; one hypothesis explaining the limited clinical efficacy is patient heterogeneity in the TNFα pathway.

**Methods:** We evaluated the effect of TNFα inhibitors in a mouse model of LPS-induced acute lung injury. Using machine learning we attempted predictive enrichment of TNFα signaling in patients with either ARDS or sepsis. We examined biological factors that drive heterogeneity in host responses to critical infection and their relation to clinical outcomes.

**Results:** In mice, LPS induced TNFα–dependent neutrophilia, alveolar permeability and endothelial injury. In humans, TNFα pathway activation was significantly increased in peripheral blood of patients with critical illnesses and associated with the presence of mature neutrophils across critical illnesses and several autoimmune conditions. Machine learning using a gene signature separated patients into 5 phenotypes; one was a hyper-inflammatory, interferon-associated phenotype enriched for increased TNFα pathway activation and conserved across critical illnesses and autoimmune diseases. Cell subset profiles segregated severely ill patients into neutrophil-subset-dependent groups that were enriched for disease severity, demonstrating the importance of neutrophils in the immune response in critical illness.

**Conclusions:** TNFα signaling and mature neutrophils are associated with a hyper-inflammatory phenotype of patients, shared across critical illness and autoimmune disease. This phenotyping provides a personalized medicine hypothesis to test anti-TNFα therapy in severe respiratory illness.

**Graphical abstract:** 
