## Supplementary Data 1 for "Patient phenotypes and their relation to TNFα signaling and immune cell composition in critical illness and autoimmune disease"

### Sheet: MatureNeutrophilSignature
Mature Neutrophils (no TNF)	Immature Neuts (no TNF)	IL8 Neuts	IL1R2 Neuts	Immature Progenitor Neuts	MMP9 Neuts	MMP8 Neuts	RSAD2a Neuts	RSAD2b Neuts
FCGR3B	LTF	CXCL8	NAIP	DEFA3	CD177	MMP8	GBP5	RSAD2
CXCR2	DEFA3	PTGS2	SELL	DEFA4	MMP9	PLAC8	GBP1	MX1
IFIT3	LCN2	DUSP6	IL1R2	AZU1	CST7	LTF	SLAMF7	IFIT1
IFITM2	DEFA4	CHI3L1	ALPL	MPO	S100A12	CYP1B1	IFI6	IFIT3
CSF3R	BPI	PHOSPHO1	SLC25A37	ELANE	ARG1	MT-CO1	CYBB	IFI6
IL1R2	OLFM4	BTG2	ACSL1	PTMA	GYG1	IL1R2	XAF1	XAF1
SLC25A37	CAMP	AC012368.1	RIPOR2	RNASE2	MCEMP1	MCEMP1	GBP4	IFIT2
CXCL8	MMP8	SGK1	NAMPT	RNASE3	SNX3	HP	FCGR1A	ISG15
BASP1	RETN	SEC14L1	PROK2	NUCB2	GADD45A	CEACAM1	ANKRD22	LY6E
ALPL	CEACAM8	TNFAIP2	FFAR2	MS4A3	PFKFB2	CYBB	LAIR1	OAS3
FPR1	AZU1	JUND	NIBAN1	DUT	HMGB2	C1orf162	APOL6	IFI44L
CXCR1	PGLYRP1	NCOA4	AQP9	STMN1	CYSTM1	S100A12	GRINA	HERC5
FFAR2	MPO	CLEC7A	FPR1	TUBB	EMB	IL18R1	PLAC8	OAS1
AQP9	ELANE		FKBP5	CEACAM6	METTL9	HSPA1B	SAMHD1	EPSTI1
RGS2	CD24		FCGR2A	MKI67	APMAP	STOM	P2RY14	IFI44
PROK2	DEFA1B		IFITM1	GSTP1	PFKFB3	LDHA	SERPINB9	OAS2
IFITM3	TCN1		LILRB3	PCNA	IL1R2	VNN1	CYP1B1	PARP14
LIMK2	CRISP3		SMAP2	PPIA	CLEC4D	HPGD	TRIM22	EIF2AK2
S100A11	RNASE2		CSF3R	HMGN2	GAPDH	HSP90AA1	CD74	MT2A
C5AR1	MS4A3		CD44	TYMS	VIM	ANXA1	TNFAIP3	CMPK2
VNN2	RNASE3		SERPINA1	RRM2	CKAP4	GYG1	MT-CO1	ZCCHC2
RSAD2	STOM		BCL2A1	SLPI	S100P	CTSB	SAMD9L	DDX58
CMTM2	HP		MBOAT7	TENT5A	RNF10	SERPINB1	STXBP2	IFIT5
KCNJ15	GPI		CD55	DHFR	SYNE1	LAIR1	EPSTI1	SAMD9L
ISG15	CEACAM6		CST7	SPN	ANXA3	MIR223HG	PIK3AP1	OASL
MBOAT7	UGCG		CEBPB	NAP1L1	LDHA	UBE2H	IFIT3	GBP5
SPI1	LYZ		RNF149	TOP2A	PGD	FCER1G	IL1RN	RNF213
IL1RN	ARG1		SLC2A3	SMC4	LILRA6	SORT1	STAT1	SAMD9
FAM129A	CYBB		MCEMP1	H4C3	PLP2	TPT1	NBN	TMEM123
MME	CPNE3		ZFP36	RGCC	PADI4	DHRS9	PARP14	MX2
ACSL1	RFLNB		HCLS1	PCLAF	PYGL	ANKRD22	GCH1	GBP1
MNDA	ABCA13		CDC42EP3	HNRNPAB	STOM	PFKFB2	IFITM3	IFIH1
SELL	ATP8B4		DUSP1	NUCKS1	AGFG1	PAG1	RSAD2	STAT2
RNF149	CHI3L1		CR1	DNMT1	SLC2A3	GNS	SIGLEC10	APOL6
GCA	RGCC		UBE2H	MGST1	C1orf162	SAMSN1	TIFA	SERPING1
TREM1	NUCB2		FTH1	SMC2	PLBD1	PLIN2	IFI44L	SAMHD1
FCGR2A	CTSG		C4orf3	SLFN13	MAPK14	TNFAIP3	TNFAIP6	DDX60
LRG1	S100A8		DHRS9	RRM1	ALOX5AP	H2BC5	ARL6IP5	HSH2D
ADM	PADI4		LRG1	NASP	F5	TPP1	FCER1G	STAT1
MMP25	LDHA		ITGAX	TPX2	PKM	PFKFB3	ZDHHC19	ZBP1
R3HDM4	ANXA1		MMP25	TMPO	CR1	ARL6IP5	CD44	IFI16
XPO6	CEACAM1		R3HDM4	SLC2A5	UGCG	CD63	OAS3	IRF7
IFIT1	H1F0		PIM1	H2AZ1	CSGALNACT2	SOCS3	CTSC	LGALS9
CREB5	ANXA3		PFKFB2	RPLP0	MGAM	TPI1	IFI44	TRIM22
CLEC4E	DEFA1		TLR2	RAN	PGLYRP1	PTGER2	NKG7	PARP9
TNFRSF10C	PRTN3		RBM47	CTSG	FKBP5	ARG1	ADGRE1	UBE2L6
MSRB1	TSPO		LYN	ANP32B	ORM1	PGD	STOM	HELZ2
GBP2	YWHAH		STXBP2	DEK	ADD3	SPTLC2	PSTPIP2	SP110
DOK3	CLC		IFITM3	TUBA1B	CD55	FKBP5	CD274	SHISA5
S100A9	EMB		CD53	ALDH2	ITGAM	MTDH	IFIH1	TRANK1
STEAP4	FAM46A		CLEC4D	H2AZ2	NAIP	MS4A4A	TAP1	ADAR
DYSF	LTA4H		SMIM25	RPS20	GCA	EEF1A1	TMSB10	SMCHD1
FRAT2	CHIT1		HCK	PRTN3	TSPO	CYSTM1	FCGR1B	BTN3A1
AC084871.1	GAPDH		GRINA	HSP90B1	ZDHHC19	GADD45A	CEACAM1	ISG20
SDCBP	NKG7		XPO6	HMGB1	ATP11B	CSGALNACT2	WARS1	GBP4
ZDHHC19	CITED4		LILRA6	BPI	IL18R1	SH3BGRL	WSB1	PML
NCF2	SLPI		TAPBP	TACSTD2	BMX	UGCG	NFKBIA	SHFL
LY96	BEX1		VNN2	SET	FCN1	PAPSS1	GBP2	TAP1
SLC11A1	SERPINB10		CXCR1	NCL	IL4R	CD44	TSPO	TNFSF10
PDLIM7	GSN		SAMSN1	FUT4	VNN1	TRIM22	C3AR1	TNFSF13B
ALDH1A2	APMAP		JAML	HDGF	UPP1	SNX3	IFITM1	APOBEC3A
YPEL3	PLBD1		ZFP36L1	PRR11	AL035661.1	LILRA5	RNF213	NUB1
ITGAX	PKM		TUBA1A	CANX	ANXA1	CCR1	NUCB1	FGL2
GLUL	HMGN2		IDI1	RPSA	MSL3	PKM	GAS7	PHF11
SEC14L1	SVIP		MGAM	RPS4X	RFLNB	GSTO1	UBE2L6	CLEC7A
IFI6	MKI67		PTEN	RPL10A	RGL4	ZBTB16	RHBDF2	GIMAP4
CD177	LINC00927		CXCR2	YBX1	MS4A6A	PLSCR1	CD48	PSMB9
ALOX5AP	FCN1		CCR1	RPLP1	HK3	CEBPB	CD14	DDX60L
NCF4	FAR2		S1PR1	VAMP8	TXN	SNHG29	PLSCR1	TRIM38
SRGN	HDGF		FPR2	CD24	MT-CO1	KCTD12	PML	SP100
LUCAT1	VSTM1		VNN1	EEF1B2	SRPK1	XPO1	MLLT6	NMI
CSF2RB	ERG		TRIM22	PNP	IRAK3	ATP1A1	SERPINB1	CLEC12A
CR1	SPN		PFKFB3	RPS5	KIF1B	SLA	STAT2	NT5C3A
LILRB3	ENO1		IGSF6	RPS21	RAB32	B4GALT5	GSTK1	TAGAP
SERPINA1	PLAC8		CSF2RB	HNRNPA1	CD44	GALNT2	VAMP5	CIR1
LRRK2	GRN		CD163	RPS18	SERPINB1	ZDHHC20	GRN	HLA-F
PELI1	LRRC75A-AS1		SLC11A1	P4HB	ACSL1	MYL6	S100A12	DUSP6
SMCHD1	MT-CO1		SH3GLB1	RPL31	S100A6	HMGB2	EHD1
GBP5	COL17A1		LY96	IRF2BP2	ADAM19	HSP90AB1	PKM
SERPING1	DUT		SOCS3	RPL22	SAMSN1	CLEC4D	SECTM1
HCK	HIST1H4C		MARCKS	RPS24	QPCT	ACER3	GBP3
VASP	APP		PHC2	RPS8	WSB1	NDUFA4	CD82
	CD63		RGS2	EEF1A1	FAM107B	CD163	PAPSS1
	HMGB2		IL1RAP	RPS6	RAB27A	PCOLCE2	ISG15
	IRF2BP2		NFKBIA	RPL3	SLC40A1	MT-CO2	VNN1
	GYS1		LILRA5	RPL32	SLC37A3	MT-ND5	IRAK3
	TUBB		JAK3	RPS19	DYSF	IDI1	RAB20
	PDE4D		SELPLG	RPLP2	MEF2A	MT-ND3	ANXA1
	ANP32B		TLR4	XIST	ENO1	BPI	OAS2
	MTDH		IFNGR1	RPL10	IL18RAP	NLRC4	SIGLEC14
	ACTG1		TPST2	RPL6	PPP4R2	LRG1	ALPL
	CDCA7L		STEAP4	RPL13	SULT1B1	METTL9	TAP2
	ADSS		MKNK1	RPS23	LAMTOR5	CR1	TNIP1
	CPNE2		ACSL4	HSP90AA1	CAB39	CD55	CASP5
	PFN1		TNFSF13B	RPL12	UBE2H	CD59	HK3
	STMN1		ADM	RPL15	MTARC1	ANXA5	PIM1
	S100A12		TLE3	RPS13	MAP2K6	RPS24	GK
	HBB		IFNAR1	BEX1	ZDHHC20	ETS2	EMILIN2
			TRIM25	RPS12	MYL12A	ACSL4	ACER3
			ZDHHC19	SNHG29	GPR160	AGFG1	BST2

### Sheet: COMBATLuminexDEPs
protein	M4-Unc	M4-M1	M4-M2	M4-M3	M3-Unc	M2-Unc	M1-Unc	AveExpr	F	P-Value	adj-Val
Lipocalin-2/NGAL (BR21) (21) high	0.614297	-0.657807	-2.71675	-1.06272	1.67701	3.33104	1.2721	10.92	23.2959	2.99245e-14	1.52615e-12
CCL20/MIP-3 alpha (BR33) (33) high	0.482573	-0.0100165	-2.28827	-0.44225	0.924823	2.77085	0.49259	8.52136	21.9418	1.35231e-13	3.44839e-12
G-CSF (BR54) (54) high	0.152956	-0.22069	-2.57911	-0.0803672	0.233323	2.73207	0.373646	6.43441	16.7762	6.13358e-11	1.04271e-09
CXCL10/IP-10/CRG-2 (BR21) (21) high	2.74874	2.94683	1.90671	3.04279	-0.294055	0.842031	-0.198087	12.5447	15.8611	1.93497e-10	2.46709e-09
GM-CSF (BR46) (46) high	0.98946	0.853156	0.565684	0.774171	0.215289	0.423776	0.136304	6.85358	15.4879	3.1102e-10	3.17241e-09
IL-6 (BR13) (13) high	1.09288	0.0105175	-2.12565	-0.204882	1.29776	3.21853	1.08236	8.25263	15.1455	4.82283e-10	4.0994e-09
IL-15 (BR52) (52) high	0.180536	0.0655968	-0.216759	0.0372014	0.143335	0.397295	0.114939	6.1844	13.4967	4.16047e-09	3.0312e-08
TREM-1 (BR65) (65) high	0.220157	-0.182342	-0.964514	-0.326357	0.546514	1.18467	0.402499	7.97337	13.1687	6.44402e-09	4.10806e-08
IL-8/CXCL8 (BR48) (48) high	0.567481	0.369024	-1.38229	0.430454	0.137026	1.94977	0.198457	7.00944	12.8964	9.28602e-09	5.26208e-08
CCL19/MIP-3 beta (BR42) (42) high	0.65284	0.0370265	-1.11763	-0.0385849	0.691425	1.77048	0.615814	9.91056	10.0285	4.94411e-07	2.5215e-06
IL-23 (BR76) (76) high	0.340147	0.375796	0.144393	0.262433	0.077714	0.195754	-0.0356496	6.75914	8.05062	8.80669e-06	4.0831e-05
SCGF/CLEC11a (BR76) (76) high	1.14157	1.47066	1.03546	0.969055	0.172513	0.106104	-0.329088	9.81426	7.90056	1.10079e-05	4.67838e-05
S100A9 (BR46) (46) high	1.0983	0.445924	-0.879217	-0.613123	1.71143	1.97752	0.65238	9.49782	7.19419	3.17331e-05	0.000124492
TNF-alpha (BR12) (12) high	0.218482	-0.0366154	-0.591124	0.117875	0.100607	0.809606	0.255098	6.60199	6.76249	6.10167e-05	0.000222275
IL-10 (BR22) (22) high	0.200156	-0.012051	-0.76599	0.149774	0.0503816	0.966146	0.212207	6.16696	6.50643	9.01297e-05	0.000306441
CCL2/JE/MCP-1 (BR25) (25) high	2.01458	0.583926	-0.0422961	0.701412	1.31316	2.05687	1.43065	8.36971	6.17283	0.000150205	0.000478778
Myeloperoxidase/MPO (BR53) (53) high	0.774181	0.760695	0.0603521	0.453083	0.321098	0.713829	0.0134862	11.2059	6.0526	0.000180682	0.000542046
CD163 (BR28) (28) high	-0.0604657	-0.819776	-1.21485	-0.734302	0.673836	1.15439	0.75931	10.5112	5.15882	0.000720712	0.00204202
IL-12 p70 (BR56) (56) high	0.0773522	0.0545704	-0.0425763	0.0825669	-0.00521466	0.119929	0.0227818	6.02809	4.78621	0.00128894	0.00345979
Lactoferrin (BR36) (36) high	-0.00416554	-0.103851	-1.45317	0.121782	-0.125947	1.44901	0.0996855	8.21965	4.38671	0.0024093	0.00614371
CCL4/MIP-1 beta (BR37) (37) high	0.0661851	-0.0561205	-0.546192	0.0823424	-0.0161572	0.612377	0.122306	5.74102	3.56383	0.00877079	0.0213005
IFN-alpha (BR63) (63) high	0.231896	0.245547	0.0786641	0.253889	-0.021993	0.153232	-0.0136507	6.41593	3.51156	0.00952079	0.0220709
CCL17/TARC (BR75) (75) high	-0.0231227	-0.293808	0.00894108	0.00893861	-0.0320614	-0.0320638	0.270685	6.47634	3.42206	0.0109566	0.024295
Granzyme B (BR57) (57) high	0.120496	0.206318	-0.238637	0.266123	-0.145627	0.359133	-0.0858222	6.64284	3.1822	0.0159568	0.0339083
beta-NGF (BR28) (28) high	0.106002	-0.0154546	-0.118538	-0.00674428	0.112747	0.224541	0.121457	6.13932	2.76913	0.0304016	0.0620192
CXCL5/ENA-78 (BR52) (52) high	-0.238159	-0.271465	-0.302294	0.0887045	-0.326863	0.0641356	0.0333058	6.24785	2.66113	0.0359498	0.070517
Complement Component C5a (BR18) (18) high	0.757987	0.770593	-0.094151	0.545219	0.212768	0.852138	-0.0126066	9.281	2.4167	0.0524331	0.0958274
CCL18/PARC (BR33) (33) low	-0.0404749	-0.0630391	-0.313507	-0.291414	0.250939	0.273032	0.0225642	12.2812	2.41449	0.0526111	0.0958274
M-CSF (BR48) (48) high	0.334718	0.279841	-0.265057	0.470257	-0.13554	0.599775	0.0548766	7.89759	2.28663	0.0640057	0.112562
CXCL1/GRO alpha/KC/CINC-1 (BR77) (77) high	0.0127007	-0.106403	-0.39458	0.048559	-0.0358583	0.407281	0.119104	6.30196	2.00807	0.0976877	0.166069
Oncostatin M/OSM (BR30) (30) high	0.0495066	0.0867431	-0.0715041	0.189826	-0.14032	0.121011	-0.0372365	6.49725	1.92244	0.111085	0.180901
EGF (BR25) (25) high	-0.338918	-0.114695	-0.120332	0.114071	-0.452988	-0.218586	-0.224222	7.71203	1.90802	0.113506	0.180901
IL-17/IL-17A (BR42) (42) high	0.0237664	-0.0298357	-0.120728	-0.0170032	0.0407696	0.144495	0.0536021	5.50317	1.87019	0.120099	0.185608
CD40 Ligand/TNFSF5 (BR74) (74) high	0.133611	0.198119	-0.0512006	0.335946	-0.202335	0.184812	-0.0645077	7.34481	1.75876	0.141685	0.212527
FGF basic/FGF2/bFGF (BR47) (47) high	-0.0940126	-0.251909	-0.27828	-0.174942	0.0809293	0.184268	0.157896	7.44347	1.60793	0.176723	0.256892
IL-33 (BR14) (14) high	0.00950795	-0.126557	-0.218345	0.0903329	-0.0808249	0.227853	0.136065	6.2021	1.59018	0.181336	0.256892
TGF-alpha (BR63) (63) high	0.0160608	-0.0722254	-0.124892	0.0824804	-0.0664196	0.140952	0.0882862	6.52828	1.46313	0.217714	0.300092
IFN-gamma (BR29) (29) high	0.158473	-0.0227203	-0.108611	0.166761	-0.00828799	0.267083	0.181193	5.95459	1.40045	0.237988	0.319405
IL-1 beta/IL-1F2 (BR57) (57) high	0.0125379	-0.0419993	-0.052185	0.0478701	-0.0353322	0.0647229	0.0545372	5.96559	1.24874	0.294137	0.384641
IL-2 (BR43) (43) high	0.0234046	-0.0436128	-0.108909	-0.00648384	0.0298884	0.132314	0.0670173	8.10452	1.19678	0.31584	0.40073
Thrombopoietin/Tpo (BR55) (55) high	0.0993718	-0.00188586	0.0194204	0.0960146	0.00335717	0.0799513	0.101258	7.54572	1.18223	0.322155	0.40073
IL-13 (BR47) (47) high	0.0137838	-0.0521136	-0.133827	0.0283375	-0.0145537	0.147611	0.0658974	5.70214	1.13154	0.344994	0.418922
Coagulation Factor III/Tissue Factor (BR (62) high	0.175855	0.0615362	-0.0738391	-0.0193614	0.195216	0.249694	0.114318	7.77374	1.05353	0.382721	0.453925
IFN-beta (BR21) (21) high	-0.00728882	-0.032096	0.0180138	0.129587	-0.136876	-0.0253026	0.0248072	5.88184	0.986964	0.41745	0.483862
IL-1 alpha/IL-1F1 (BR38) (38) high	0.018821	-0.058504	-0.0380961	0.0105136	0.00830744	0.0569171	0.077325	5.42679	0.841332	0.501614	0.568496
TFPI (BR64) (64) high	0.16426	0.375354	0.171379	-0.256606	0.420867	-0.0071185	-0.211094	12.2445	0.658694	0.621902	0.6895
Lymphotoxin-alpha/TNF-beta (BR45) (45) high	0.0465965	-0.0418236	0.0431946	0.0235186	0.023078	0.00340189	0.0884201	6.12262	0.584629	0.674369	0.731762
CCL3/MIP-1 alpha (BR35) (35) high	0.0317343	-0.0385877	-0.0350081	0.0341935	-0.00245928	0.0667423	0.070322	6.09328	0.452019	0.77075	0.818921
CCL11/Eotaxin (BR77) (77) high	0.0250667	0.0261479	-0.0129966	0.0228288	0.00223789	0.0380633	-0.00108118	6.40514	0.428523	0.787794	0.819949
IL-3 (BR15) (15) high	-0.0648119	-0.0990258	-0.0395462	0.10869	-0.173501	-0.0252657	0.0342139	6.87447	0.373817	0.826932	0.84347
IL-5 (BR53) (53) high	0.0177376	0.0140819	0.00555068	0.0165906	0.00114696	0.0121869	0.00365569	5.19277	0.238819	0.915888	0.915888
